# BiG-SLiCE: A Highly Scalable Tool Maps the Diversity of 1.2 Million Biosynthetic Gene Clusters

**DOI:** 10.1101/2020.08.17.240838

**Authors:** Satria A. Kautsar, Justin J. J. van der Hooft, Dick de Ridder, Marnix H. Medema

## Abstract

**Background:** Genome mining for Biosynthetic Gene Clusters (BGCs) has become an integral part of natural product discovery. The >200,000 microbial genomes now publicly available hold information on abundant novel chemistry. One way to navigate this vast genomic diversity is through comparative analysis of homologous BGCs, which allows identification of cross-species patterns that can be matched to the presence of metabolites or biological activities. However, current tools suffer from a bottleneck caused by the expensive network-based approach used to group these BGCs into Gene Cluster Families (GCFs).

**Results:** Here, we introduce BiG-SLiCE, a tool designed to cluster massive numbers of BGCs. By representing them in Euclidean space, BiG-SLiCE can group BGCs into GCFs in a non-pairwise, near-linear fashion. We used BiG-SLiCE to analyze 1,225,071 BGCs collected from 209,206 publicly available microbial genomes and metagenome-assembled genomes (MAGs) within ten days on a typical 36-cores CPU server. We demonstrate the utility of such analyses by reconstructing a global map of secondary metabolic diversity across taxonomy to identify uncharted biosynthetic potential. BiG-SLiCE also provides a "query mode" that can efficiently place newly sequenced BGCs into previously computed GCFs, plus a powerful output visualization engine that facilitates user-friendly data exploration.

**Conclusions:** BiG-SLiCE opens up new possibilities to accelerate natural product discovery and offers a first step towards constructing a global, searchable interconnected network of BGCs. As more genomes get sequenced from understudied taxa, more information can be mined to highlight their potentially novel chemistry. BiG-SLiCE is available via https://github.com/medema-group/bigslice.
