## Supplementary table 2 for "BiG-SLiCE: A Highly Scalable Tool Maps the Diversity of 1.2 Million Biosynthetic Gene Clusters"

### Sheet: Sheet1
name	accession	# of sub-pfam clades	sequence source
Glyco_trans_1_4	PF13692.5	50	RP15
Methyltransf_25	PF13649.5	50	RP15
NAD_binding_8	PF13450.5	50	RP15
AMP-binding_C	PF13193.5	50	RP15
KR	PF08659.9	50	RP15
Methyltransf_12	PF08242.11	50	RP15
Methyltransf_11	PF08241.11	50	RP15
ADH_N	PF08240.11	50	RP15
Pyr_redox_2	PF07992.13	50	RP15
Radical_SAM	PF04055.20	50	RP15
Epimerase	PF01370.20	50	RP15
Acetyltransf_1	PF00583.24	50	RP15
Aminotran_5	PF00266.18	50	RP15
Aminotran_1_2	PF00155.20	50	RP15
ADH_zinc_N	PF00107.25	50	RP15
Thioredoxin	PF00085.19	50	RP15
AS-RmlD_sub_bind	n/a	50	RP15
AS-Pkinase	n/a	50	RP15
AS-PF04055	n/a	50	RP15
AS-p450	n/a	50	RP15
AS-Glycos_transf_2	n/a	50	RP15
AS-Glycos_transf_1	n/a	50	RP15
AS-AMP-binding	n/a	50	RP15
AS-Polysacc_synt_2	n/a	46	RP15
HAD_2	PF13419.5	45	RP15
AS-PP-binding	n/a	45	RP15
AS-Acyl-CoA_dh_1	n/a	45	RP15
Glyco_transf_4	PF13439.5	44	RP15
GATase	PF00117.27	44	RP15
ECH_1	PF00378.19	43	RP15
AS-DegT_DnrJ_EryC1	n/a	43	RP15
AS-Acyl-CoA_dh_M	n/a	43	RP15
NTP_transf_3	PF12804.6	41	RP15
Cys_Met_Meta_PP	PF01053.19	41	RP15
AS-GST_N_3	n/a	41	RP15
AS-Acyl-CoA_dh_N	n/a	39	RP15
Glyoxalase	PF00903.24	38	RP15
GFO_IDH_MocA	PF01408.21	36	RP15
TPP_enzyme_C	PF02775.20	35	RP15
AS-GST_C	n/a	34	RP15
AS-ATP-grasp	n/a	34	RP15
Acetyltransf_3	PF13302.6	32	RP15
Glyco_trans_4_4	PF13579.5	31	RP15
Aminotran_3	PF00202.20	30	RP15
FAD_binding_3	PF01494.18	29	RP15
AA_kinase	PF00696.27	29	RP15
4HBT	PF03061.21	28	RP15
Amino_oxidase	PF01593.23	28	RP15
AS-NAD_binding_4	n/a	28	RP15
ketoacyl-synt	PF00109.25	27	RP15
AS-Alpha-amylase	n/a	27	RP15
AS-itr_KS	n/a	26	RP15
Ketoacyl-synt_C	PF02801.21	25	RP15
AS-tra_KS	n/a	25	RP15
AS-PKS_KS	n/a	25	RP15
AS-mod_KS	n/a	25	RP15
AS-hyb_KS	n/a	25	RP15
AS-hglE	n/a	25	RP15
AS-t2fas	n/a	24	RP15
AS-hglD	n/a	23	RP15
AS-GATase_7	n/a	23	RP15
AS-ene_KS	n/a	23	RP15
AS-APE_KS2	n/a	23	RP15
AS-APE_KS1	n/a	23	RP15
AS-t2ks	n/a	22	RP15
AS-PUFA_KS	n/a	22	RP15
GMC_oxred_C	PF05199.12	21	RP15
UDPGT	PF00201.17	21	RP15
AS-TP_methylase	n/a	21	RP15
CDP-OH_P_transf	PF01066.20	20	RP15
AS-Glyco_tran_28_C	n/a	20	RP15
TPP_enzyme_N	PF02776.17	19	RP15
AS-PF00881	n/a	19	RP15
AS-HMGL-like	n/a	19	RP15
AS-Glyco_transf_8C	n/a	18	RP75
Thioredoxin_8	PF13905.5	17	RP15
B12-binding	PF02310.18	17	RP15
polyprenyl_synt	PF00348.16	17	RP15
DIOX_N	PF14226.5	16	RP15
K_oxygenase	PF13434.5	16	RP15
Peptidase_S10	PF00450.21	16	RP15
AS-t2clf	n/a	16	RP15
AS-Condensation	n/a	16	RP15
Putative_PNPOx	PF01243.19	15	RP15
Isochorismatase	PF00857.19	15	RP15
Acyl_transf_1	PF00698.20	15	RP15
AS-PKS_AT	n/a	15	RP15
Oxidored_FMN	PF00724.19	14	RP15
AS-Glyco_transf_8	n/a	13	RP15
SnoaL_2	PF12680.6	12	RP15
IMS	PF00817.19	12	RP15
AS-Polysacc_synt	n/a	12	RP15
AS-Peptidase_S41	n/a	12	RP15
AS-Asn_synthase	n/a	12	RP15
AS-micKC	n/a	12	RP75
ACP_syn_III_C	PF08541.9	11	RP15
PhyH	PF05721.12	11	RP15
Orn_Arg_deC_N	PF02784.15	11	RP15
AS-Glycos_transf_4	n/a	11	RP15
AS-CBM_48	n/a	11	RP15
PS-DH	PF14765.5	10	RP15
SQHop_cyclase_C	PF13243.5	10	RP15
Trp_DMAT	PF11991.7	10	RP15
PNP_phzG_C	PF10590.8	10	RP15
ACP_syn_III	PF08545.9	10	RP15
FAE1_CUT1_RppA	PF08392.11	10	RP15
FAD_binding_8	PF08022.11	10	RP15
FabA	PF07977.12	10	RP15
Dyp_perox	PF04261.11	10	RP15
ICMT	PF04140.13	10	RP15
ABM	PF03992.15	10	RP15
TOBE	PF03459.16	10	RP15
HpcH_HpaI	PF03328.13	10	RP15
Cu_amine_oxidN3	PF02728.15	10	RP15
Cu_amine_oxidN2	PF02727.15	10	RP15
TauD	PF02668.15	10	RP15
PhzC-PhzF	PF02567.15	10	RP15
Transferase	PF02458.14	10	RP15
DHQ_synthase	PF01761.19	10	RP15
ACPS	PF01648.19	10	RP15
DAHP_synth_2	PF01474.15	10	RP15
Cu_amine_oxid	PF01179.19	10	RP15
Thioesterase	PF00975.19	10	RP15
Proton_antipo_N	PF00662.19	10	RP15
Pec_lyase_C	PF00544.18	10	RP15
SQS_PSY	PF00494.18	10	RP15
Arginase	PF00491.20	10	RP15
Chorismate_bind	PF00425.17	10	RP15
Bet_v_1	PF00407.18	10	RP15
Orn_DAP_Arg_deC	PF00278.21	10	RP15
Tyrosinase	PF00264.19	10	RP15
Glyco_hydro_19	PF00182.18	10	RP15
AS-YcaO	n/a	10	RP15
AS-Wzy_C	n/a	10	RP15
AS-ustH	n/a	10	RP15
AS-Trp_halogenase	n/a	10	RP15
AS-TRI5	n/a	10	RP15
AS-TIGR03975	n/a	10	RP15
AS-TIGR03973	n/a	10	RP15
AS-TIGR03798	n/a	10	RP15
AS-TIGR03793	n/a	10	RP15
AS-TIGR03106	n/a	10	RP15
AS-TIGR03104	n/a	10	RP15
AS-TIGR03103	n/a	10	RP15
AS-TIGR02278	n/a	10	RP15
AS-TIGR01716	n/a	10	RP15
AS-TIGR01193	n/a	10	RP15
AS-TfuA	n/a	10	RP15
AS-Terpene_synth_C	n/a	10	RP15
AS-Terpene_synth	n/a	10	RP15
AS-terpene_cyclase	n/a	10	RP15
AS-pop	n/a	10	RP15
AS-Poly_export	n/a	10	RP15
AS-PIG-L	n/a	10	RP15
AS-phytoene_synt	n/a	10	RP15
AS-phosphonates	n/a	10	RP15
AS-PF13471	n/a	10	RP15
AS-PF07366	n/a	10	RP15
AS-PF06968	n/a	10	RP15
AS-Peptidase_S28	n/a	10	RP15
AS-Peptidase_M42	n/a	10	RP15
AS-NasY	n/a	10	RP15
AS-MGT	n/a	10	RP15
AS-MannoseP_isomer	n/a	10	RP15
AS-Lycopene_cycl	n/a	10	RP15
AS-Linocin_M18	n/a	10	RP15
AS-Lant_dehydr_N	n/a	10	RP15
AS-Lant_dehydr_C	n/a	10	RP15
AS-LANC_like	n/a	10	RP15
AS-ladderane	n/a	10	RP15
AS-ksIII	n/a	10	RP15
AS-IucA_IucC	n/a	10	RP15
AS-indole_PTase	n/a	10	RP15
AS-Glyco_transf_9	n/a	10	RP15
AS-Glyco_transf_28	n/a	10	RP15
AS-fung_ggpps2	n/a	10	RP15
AS-fung_ggpps	n/a	10	RP15
AS-ft1fas	n/a	10	RP15
AS-FMO-like	n/a	10	RP15
AS-Flavoprotein	n/a	10	RP15
AS-fabH	n/a	10	RP15
AS-Epimerase_2	n/a	10	RP15
AS-ectoine_synt	n/a	10	RP15
AS-DUF98	n/a	10	RP15
AS-DUF692	n/a	10	RP15
AS-DUF4135	n/a	10	RP15
AS-DUF3328	n/a	10	RP15
AS-DUF1205	n/a	10	RP15
AS-dTDP_sugar_isom	n/a	10	RP15
AS-dmat	n/a	10	RP15
AS-DarB	n/a	10	RP15
AS-Chal_sti_synt_N	n/a	10	RP15
AS-Chal_sti_synt_C	n/a	10	RP15
AS-Capsule_synth	n/a	10	RP15
AS-bt1fas	n/a	10	RP15
AS-Bacteriocin_IIc	n/a	10	RP15
AS-Bac_transf	n/a	10	RP15
AS-Autoind_synth	n/a	10	RP15
AS-ATd	n/a	10	RP15
AS-Alpha-amylase_C	n/a	10	RP15
AS-AfsA	n/a	10	RP15
AS-vlmB	n/a	10	RP75
AS-TunD	n/a	10	RP75
AS-truD	n/a	10	RP75
AS-trichodiene_synth	n/a	10	RP75
AS-ToyB	n/a	10	RP75
AS-TIGR03882	n/a	10	RP75
AS-TIGR03795	n/a	10	RP75
AS-TIGR03693	n/a	10	RP75
AS-TIGR03678	n/a	10	RP75
AS-TIGR03651	n/a	10	RP75
AS-TIGR03604	n/a	10	RP75
AS-TIGR03603	n/a	10	RP75
AS-TIGR03601	n/a	10	RP75
AS-thiostrepton	n/a	10	RP75
AS-thio_amide	n/a	10	RP75
AS-tabtoxin	n/a	10	RP75
AS-t2pks2	n/a	10	RP75
AS-subtilosin	n/a	10	RP75
AS-strepbact	n/a	10	RP75
AS-salQ	n/a	10	RP75
AS-prnB	n/a	10	RP75
AS-PoyD	n/a	10	RP75
AS-phzB	n/a	10	RP75
AS-pgm1	n/a	10	RP75
AS-pgm_amidino	n/a	10	RP75
AS-orf2_PTase	n/a	10	RP75
AS-nikJ	n/a	10	RP75
AS-Neocarzinostat	n/a	10	RP75
AS-NapT7	n/a	10	RP75
AS-mvnA	n/a	10	RP75
AS-mvd	n/a	10	RP75
AS-moeGT	n/a	10	RP75
AS-melC	n/a	10	RP75
AS-LmbU	n/a	10	RP75
AS-LipM	n/a	10	RP75
AS-Lactococcin_972	n/a	10	RP75
AS-Lactococcin	n/a	10	RP75
AS-indsynth	n/a	10	RP75
AS-goadsporin_like	n/a	10	RP75
AS-cypI	n/a	10	RP75
AS-cypemycin	n/a	10	RP75
AS-cycdipepsynth	n/a	10	RP75
AS-cyanobactin_synth	n/a	10	RP75
AS-Cloacin	n/a	10	RP75
AS-CDPS	n/a	10	RP75
AS-CAS	n/a	10	RP75
AS-CaiA	n/a	10	RP75
AS-BLS	n/a	10	RP75
AS-Bacteriocin_IId	n/a	10	RP75
AS-Bacteriocin_II	n/a	10	RP75
AS-bacilysin	n/a	10	RP75
AS-AvrD	n/a	10	RP75
AS-A-OX	n/a	10	RP75
AS-ValA	n/a	10	UNIREF100
AS-TIGR04404	n/a	10	UNIREF100
AS-TIGR03602	n/a	10	UNIREF100
AS-sublancin	n/a	10	UNIREF100
AS-strH	n/a	10	UNIREF100
AS-SpcFG	n/a	10	UNIREF100
AS-skfc	n/a	10	UNIREF100
AS-pur6	n/a	10	UNIREF100
AS-PpyS	n/a	10	UNIREF100
AS-novI	n/a	10	UNIREF100
AS-novH	n/a	10	UNIREF100
AS-nikO	n/a	10	UNIREF100
AS-NeoL	n/a	10	UNIREF100
AS-MoeO5	n/a	10	UNIREF100
AS-mmyO	n/a	10	UNIREF100
AS-mitE	n/a	10	UNIREF100
AS-mcjC	n/a	10	UNIREF100
AS-DOIS	n/a	10	UNIREF100
AS-botH	n/a	10	UNIREF100
AS-bcpB	n/a	10	UNIREF100
AS-Subtilosin_A	n/a	3	antiSMASHDB
AS-micJ25	n/a	3	antiSMASHDB
AS-TIGR03605	n/a	3	antiSMASHDB (1-seq per clade)
AS-thuricin	n/a	3	antiSMASHDB (1-seq per clade)
AS-strK1	n/a	3	antiSMASHDB (1-seq per clade)
AS-SpcDK_glyc	n/a	3	antiSMASHDB (1-seq per clade)
AS-SpcDK_cou	n/a	3	antiSMASHDB (1-seq per clade)
AS-pur10	n/a	3	antiSMASHDB (1-seq per clade)
AS-novK	n/a	3	antiSMASHDB (1-seq per clade)
AS-novJ	n/a	3	antiSMASHDB (1-seq per clade)
AS-LipV	n/a	3	antiSMASHDB (1-seq per clade)
AS-LipU	n/a	3	antiSMASHDB (1-seq per clade)
AS-LcnG-beta	n/a	3	antiSMASHDB (1-seq per clade)
AS-glycocin	n/a	3	antiSMASHDB (1-seq per clade)
AS-frbD	n/a	3	antiSMASHDB (1-seq per clade)
AS-fom1	n/a	3	antiSMASHDB (1-seq per clade)
AS-Bacteriocin_IIi	n/a	3	antiSMASHDB (1-seq per clade)
AS-BacteriocIIc_cy	n/a	3	antiSMASHDB (1-seq per clade)
AS-Antimicrobial17	n/a	3	antiSMASHDB (1-seq per clade)
