## Supplementary table 4 for "BiG-SLiCE: A Highly Scalable Tool Maps the Diversity of 1.2 Million Biosynthetic Gene Clusters"

### Sheet: Sheet1
threshold (T)	total GCFs	total singletons	"core" members (d<=T)	"putative" members (T<d<=2T)	"orphan" BGCs (d>2T)
300	121299	75407	874850	205509	144712
600	61387	30801	963372	235994	25705
900	29955	13425	1050629	172103	2339
1200	13977	5922	1125702	99214	155
1500	4179	1551	1132834	92222	15
