## Supplementary table 5 for "BiG-SLiCE: A Highly Scalable Tool Maps the Diversity of 1.2 Million Biosynthetic Gene Clusters"

### Sheet: Sheet1
bin	bgc_count	avg_signal_strength	avg_bgc_length	avg_gcf_size	class_Other	class_Alkaloid	class_NRP	class_Polyketide	class_RiPP	class_Saccharide	class_Terpene	dataset_isolate_archaeal	dataset_isolate_bacterial_complete	dataset_isolate_bacterial_draft	dataset_isolate_fungal	dataset_mag_bovine	dataset_mag_chicken	dataset_mag_humangut	dataset_mag_ocean	dataset_mag_uba	dataset_mibig
0	2589	32767	51605	8	163	0	133	2589	30	0	20	0	149	2425	0	0	0	0	0	4	11
1	2847	5670	20983	3	1247	2	208	71	975	88	267	59	369	2098	141	20	0	15	50	80	15
2	1	7650	21743	1	0	0	0	0	1	0	0	0	1	0	0	0	0	0	0	0	0
3	1946	8010	25850	3	1936	0	14	0	7	0	3	1	293	1048	391	0	0	8	33	172	0
4	486	7987	22660	2	474	0	12	0	4	0	1	1	11	83	0	230	6	63	0	92	0
5	2931	29738	59837	3	682	0	2926	2777	86	0	40	0	420	2321	135	0	0	3	3	13	36
6	204	15653	29354	1	1	0	28	1	2	0	204	0	32	172	0	0	0	0	0	0	0
7	5154	26372	40139	9	5116	0	157	40	93	6	15	0	496	4530	0	14	2	34	8	65	5
8	975	9234	20598	4	1	0	4	0	0	0	971	0	143	804	0	0	0	2	6	20	0
9	513	39736	69683	1	105	0	193	513	45	19	10	0	62	440	0	0	0	0	0	0	11
10	3150	4445	19846	9	1	0	0	0	1	0	3150	0	397	2108	441	0	0	2	74	128	0
11	762	5905	9967	12	762	0	0	0	0	0	0	0	109	652	0	0	0	1	0	0	0
12	2	13685	40792	1	0	0	2	0	0	0	0	0	1	1	0	0	0	0	0	0	0
13	71	14039	41284	3	71	0	0	0	0	0	0	0	7	63	0	0	0	0	1	0	0
14	53	45285	74784	3	2	0	2	53	0	0	0	0	6	47	0	0	0	0	0	0	0
15	2314	8544	29706	5	2161	0	163	1	40	0	31	1	283	985	979	5	0	10	12	39	0
16	8	18901	59504	1	8	0	0	0	0	0	0	0	1	4	0	0	0	0	0	3	0
17	209	7837	39592	6	0	0	10	199	0	0	0	0	38	163	0	0	0	3	3	2	0
18	88	22807	60580	1	15	0	88	6	13	0	2	0	13	71	0	0	0	0	0	0	4
19	3613	3912	20821	4	438	0	10	3	3611	0	2	1	420	3020	1	3	0	10	31	89	38
20	474	7429	20480	2	472	0	0	4	0	0	0	0	94	352	0	0	0	0	14	14	0
21	34	13775	46765	1	0	0	34	0	0	0	0	0	5	29	0	0	0	0	0	0	0
22	620	13867	26195	2	10	0	17	11	26	0	620	0	83	531	0	0	0	1	0	0	5
23	2432	3908	20875	6	4	0	16	2	4	3	2432	0	103	241	1867	71	0	3	61	78	8
24	213	9892	25397	2	16	0	212	1	10	0	23	0	35	175	0	0	0	2	0	0	1
25	194	26027	68998	1	2	0	194	185	0	0	2	0	0	0	194	0	0	0	0	0	0
26	7777	7570	25895	17	454	0	178	5	7043	1	108	59	768	6623	7	114	6	43	23	129	5
27	830	8265	21704	5	3	0	7	0	37	0	826	0	90	724	7	0	0	4	2	3	0
28	19	26537	45003	1	0	0	2	19	0	0	2	0	0	19	0	0	0	0	0	0	0
29	31	12281	51616	2	0	0	31	0	0	0	0	0	5	26	0	0	0	0	0	0	0
30	1066	7974	23487	3	200	0	156	16	621	0	154	3	161	822	4	0	0	10	23	43	0
31	98	20040	43875	1	0	0	2	97	0	0	93	0	14	82	0	0	0	0	0	2	0
32	2	14917	51285	1	2	0	0	0	0	0	1	0	1	1	0	0	0	0	0	0	0
33	437	21240	39787	3	5	0	0	437	0	0	0	0	59	376	0	0	0	0	1	1	0
34	4109	17283	50029	8	74	0	4109	1	31	0	10	0	407	3624	21	27	0	1	6	16	7
35	1710	7737	33726	2	30	0	1701	0	14	0	1	0	240	834	0	258	2	81	47	248	0
36	2127	13348	47123	1	159	0	2126	36	116	1	35	0	253	1803	10	0	0	0	4	21	36
37	734	15402	33565	1	5	0	68	710	2	0	9	0	4	105	623	0	0	0	1	1	0
38	155	18562	48548	6	147	0	154	0	0	0	0	0	18	67	0	0	0	0	1	69	0
39	651	28584	63643	1	4	0	78	651	1	0	6	0	0	0	647	0	0	0	0	0	4
40	379	24131	46331	1	1	0	53	378	0	0	3	0	0	0	379	0	0	0	0	0	0
41	1263	8081	35024	3	1254	0	1	9	4	0	0	0	228	890	10	7	0	15	30	83	0
42	1773	3743	35716	3	6	0	1772	1	1	0	32	0	0	0	1772	0	0	0	1	0	0
43	3822	9836	56708	14	77	0	3822	0	2	0	85	0	467	3334	6	0	0	3	0	10	2
44	5165	15196	42874	15	4287	0	5143	5	9	0	69	0	384	4735	28	0	0	0	3	11	4
45	152	9255	21290	3	0	0	0	0	0	0	152	0	43	87	0	0	0	1	4	17	0
46	1535	4302	11368	7	1506	0	5	0	36	0	7	0	232	1267	23	0	0	0	0	3	10
47	2808	9545	17684	7	12	0	1	15	2	0	2803	2	148	2520	0	0	0	13	37	87	1
48	18	54182	78763	1	0	0	0	18	6	0	0	0	1	17	0	0	0	0	0	0	0
49	1225	35716	43368	6	1225	0	2	0	0	0	0	0	216	984	11	0	0	1	0	13	0
50	517	21105	45624	1	3	0	275	510	0	0	5	0	0	0	512	0	0	0	0	0	5
51	3485	33469	50246	34	1	0	1	3485	0	0	0	0	333	3152	0	0	0	0	0	0	0
52	33282	1819	10541	31	41	0	2	8	33282	0	1	0	4492	27384	106	0	0	53	312	934	1
53	24	7111	20877	6	1	0	23	0	0	0	0	0	3	20	0	1	0	0	0	0	0
54	1929	11036	40328	35	3	0	1929	1	0	0	4	0	184	1744	0	0	0	0	0	0	1
55	1626	14335	39291	1	47	0	82	1625	49	0	38	0	224	1343	0	0	0	1	18	37	3
56	694	16626	57665	7	0	0	694	0	0	0	0	0	64	627	0	0	0	1	0	2	0
57	24	20137	51950	1	0	0	24	0	0	0	0	0	4	20	0	0	0	0	0	0	0
58	83	21956	39351	1	83	0	0	0	0	0	0	0	7	74	1	0	0	0	0	1	0
59	996	41702	95383	1	205	0	995	982	58	6	48	0	246	730	0	0	0	1	0	1	18
60	465	16433	37793	2	1	0	4	465	9	0	2	0	51	412	0	0	0	1	0	0	1
61	231	14455	19827	11	0	0	0	0	0	0	231	0	37	193	0	0	0	1	0	0	0
62	78	11481	26380	2	57	0	23	2	1	0	0	0	14	63	0	0	0	0	0	0	1
63	3446	34978	64567	24	3443	0	3066	0	0	0	0	0	189	3240	0	0	0	1	0	16	0
64	254	10389	36596	1	254	0	0	0	12	0	0	0	21	186	0	0	0	0	13	34	0
65	13509	6321	34633	8	290	0	13509	1	50	0	58	0	327	6191	6848	58	5	23	8	44	5
66	5	14688	44555	1	1	0	1	0	5	1	2	0	3	2	0	0	0	0	0	0	0
67	2	14492	53998	1	0	0	2	0	0	0	0	0	1	1	0	0	0	0	0	0	0
68	2691	6535	22514	4	10	0	2	0	2685	0	0	9	301	2233	1	15	0	18	27	85	2
69	2194	15854	46705	7	26	0	2192	3	3	1	34	0	107	1915	156	4	0	4	2	3	3
70	243	7499	19917	1	3	0	2	1	238	0	3	0	27	212	0	0	0	0	0	1	3
71	67	10449	37507	1	67	0	1	0	0	0	0	0	17	50	0	0	0	0	0	0	0
72	860	30554	53103	1	64	0	62	860	26	9	14	0	80	746	0	0	0	0	0	0	34
73	7285	26743	50891	3	1245	0	6819	7197	116	9	70	0	783	6350	12	0	0	3	41	74	22
74	1	14280	30722	1	1	0	0	0	0	0	0	0	0	1	0	0	0	0	0	0	0
75	2	38845	106928	2	0	0	2	0	0	2	0	0	2	0	0	0	0	0	0	0	0
76	11972	3718	19834	13	4	0	2	2	6	0	11972	145	722	4975	5340	98	0	51	264	376	1
77	64	8883	49129	1	39	0	62	0	0	0	0	0	0	0	64	0	0	0	0	0	0
78	522	9220	20473	2	2	0	0	0	0	0	522	0	94	386	0	0	0	2	24	16	0
79	100	23205	81020	3	0	0	100	0	0	0	0	0	8	92	0	0	0	0	0	0	0
80	1761	33694	58132	57	0	0	1752	1757	0	0	0	0	46	1715	0	0	0	0	0	0	0
81	583	32283	39896	1	115	0	10	583	9	0	4	0	68	425	0	0	0	0	12	78	0
82	172	16746	44520	1	8	0	172	1	2	0	5	0	25	146	0	0	0	0	0	0	1
83	1908	6333	19460	3	2	0	2	0	0	0	1908	45	351	1139	1	0	0	5	156	210	1
84	216	9701	22852	1	21	0	8	5	3	215	2	0	40	171	0	0	0	1	1	0	3
85	160	24678	45946	1	3	0	1	160	0	0	4	0	0	0	159	0	0	0	0	0	1
86	12794	18135	47374	149	0	0	1	12794	64	0	10307	0	700	12078	0	0	0	9	0	7	0
87	137	23006	46442	1	2	0	13	137	0	0	7	0	0	0	135	0	0	0	0	0	2
88	44531	6729	24789	336	13	0	26	1	44501	0	3	0	3704	40465	5	8	4	98	0	247	0
89	1	14960	49079	1	0	0	1	0	0	0	0	0	0	1	0	0	0	0	0	0	0
90	2518	7957	19190	4	1	0	1	0	3	0	2518	274	292	1462	142	2	2	22	120	202	0
91	1129	4958	14856	3	76	1	9	0	1122	1	5	2	169	807	2	79	1	4	17	37	11
92	23	26734	61918	2	0	0	23	0	0	0	0	0	1	22	0	0	0	0	0	0	0
93	134	8257	21244	3	2	0	0	0	0	0	133	0	29	105	0	0	0	0	0	0	0
94	13328	2757	19451	9	12	0	0	1	11	0	13328	2	697	4989	7605	0	0	2	3	9	21
95	121	35183	44613	1	121	0	0	0	0	0	0	0	27	94	0	0	0	0	0	0	0
96	3	13175	36743	2	0	0	3	0	0	0	0	0	0	3	0	0	0	0	0	0	0
97	1280	13975	39102	1	346	0	941	2	16	13	7	3	180	1032	0	11	1	1	13	29	10
98	12719	3869	9609	37	0	0	8	0	12719	0	3	0	1012	11674	0	0	0	10	3	20	0
99	36	50537	117223	1	16	0	36	36	4	0	2	0	9	26	0	0	0	0	0	0	1
100	485	48581	81046	1	277	0	469	381	31	1	23	0	94	363	1	5	0	6	2	11	3
101	307	11830	69092	9	0	0	307	0	0	0	0	0	0	0	307	0	0	0	0	0	0
102	127	14741	37923	2	58	0	1	68	0	0	0	0	35	91	0	0	0	1	0	0	0
103	38	13756	38823	1	0	0	0	38	0	0	0	0	6	32	0	0	0	0	0	0	0
104	800	22425	31735	3	153	0	105	560	4	0	35	0	73	646	13	5	0	1	19	39	4
105	48	13796	21951	1	0	0	0	0	0	0	48	0	9	31	0	0	0	0	0	8	0
106	1384	15563	47444	12	6	0	1384	0	4	0	0	0	147	1233	1	0	0	2	0	1	0
107	2734	3936	12348	17	3	0	0	0	2733	0	6	0	313	2399	2	0	0	0	3	8	9
108	1	12410	43731	1	0	0	1	0	0	0	0	0	0	0	0	0	0	1	0	0	0
109	1193	24556	44687	3	5	0	1189	1183	0	0	2	0	0	0	1193	0	0	0	0	0	0
110	5078	10230	34583	13	482	0	122	3281	1139	1	81	8	335	4632	8	13	3	25	14	32	8
111	84	30379	61316	1	59	0	84	84	0	0	0	0	0	0	84	0	0	0	0	0	0
112	916	8104	43105	3	212	1	915	1	0	0	1	0	0	0	906	0	0	0	0	0	10
113	389	41125	81623	6	0	0	0	389	0	0	0	0	159	229	0	0	0	0	0	1	0
114	495	6390	10344	12	495	0	2	0	0	0	2	0	85	410	0	0	0	0	0	0	0
115	2156	9785	29034	2	26	0	2156	5	30	0	9	0	142	2004	5	0	0	1	1	3	0
116	2964	9888	30205	2	151	0	23	2960	71	2	44	0	312	2492	33	1	0	3	43	72	8
117	62	30150	68628	2	0	0	56	61	0	0	0	0	0	0	60	0	0	0	0	0	2
118	975	20770	39120	2	26	0	37	975	1	0	20	0	0	12	963	0	0	0	0	0	0
119	32	7456	27759	2	32	0	0	0	0	0	0	0	7	7	0	8	0	4	0	6	0
120	170	59344	90677	1	30	0	40	170	12	19	8	0	18	146	0	0	0	0	0	0	6
121	7219	39477	84270	15	103	0	6691	7164	87	0	40	0	479	6711	0	0	0	1	0	0	28
122	147	21580	55941	1	44	0	146	9	1	1	2	0	20	127	0	0	0	0	0	0	0
123	517	35968	69478	1	477	0	505	18	10	0	11	0	100	407	0	0	0	2	0	0	8
124	2220	33766	66943	2	56	0	2185	1985	289	2	73	0	177	2019	0	0	0	11	1	6	6
125	2	45305	83006	2	2	0	0	0	0	0	0	0	0	2	0	0	0	0	0	0	0
126	291	17369	49186	3	28	0	274	53	21	0	0	0	32	244	0	0	0	2	0	3	10
127	1329	20185	39518	2	6	0	66	1322	1	0	15	0	0	1	1328	0	0	0	0	0	0
128	179	21357	57202	1	0	0	175	3	15	0	3	0	36	143	0	0	0	0	0	0	0
129	1	9435	20891	1	0	0	0	0	0	0	1	0	0	1	0	0	0	0	0	0	0
130	1443	5381	28415	12	1419	0	170	0	10	0	0	1	232	1031	16	34	4	29	21	75	0
131	507	17571	51056	1	26	0	507	16	10	0	2	0	44	448	0	0	0	2	0	6	7
132	112	16476	54734	2	112	0	0	0	0	0	0	0	16	96	0	0	0	0	0	0	0
133	514	14839	41455	2	12	0	34	510	0	0	4	0	0	0	513	0	0	0	0	0	1
134	7323	4939	20253	37	2	0	7321	0	8	0	2	0	573	6740	0	1	0	5	0	2	2
135	1	22440	54492	1	0	0	1	0	0	0	0	0	0	1	0	0	0	0	0	0	0
136	774	29672	41138	2	295	0	230	287	73	1	32	0	120	593	0	22	2	3	6	24	4
137	758	30742	60724	1	59	0	55	756	44	0	35	0	117	636	0	0	0	0	0	0	5
138	195	41955	69545	2	9	0	4	194	1	0	0	0	24	171	0	0	0	0	0	0	0
139	4426	5968	48757	5	74	0	4424	6	12	0	22	0	0	11	4397	8	0	0	0	0	10
140	460	17304	48315	2	10	0	453	0	2	0	1	0	72	375	2	0	0	1	5	5	0
141	1576	17683	37041	2	4	0	41	1571	0	0	47	0	0	1	1565	0	0	0	0	0	10
142	1	10795	40319	1	0	0	1	0	0	0	0	0	1	0	0	0	0	0	0	0	0
143	413	11396	24038	2	0	0	21	1	68	0	413	0	63	343	0	0	0	1	0	5	1
144	412	18687	34635	4	0	0	2	410	0	0	0	0	81	330	0	0	0	1	0	0	0
145	408	16161	26891	3	408	0	0	0	0	0	0	0	78	309	0	0	0	0	14	7	0
146	58	21738	40931	2	0	0	58	0	0	0	0	0	5	53	0	0	0	0	0	0	0
147	88	53377	73629	1	50	0	12	88	6	52	2	0	15	63	0	0	0	0	0	0	10
148	12	53408	85108	1	12	0	12	6	0	0	1	0	3	9	0	0	0	0	0	0	0
149	113	32611	62313	2	111	0	107	111	0	0	0	0	0	0	111	0	0	0	0	0	2
150	3036	6310	20230	4	0	0	12	1	0	0	3036	0	245	1277	1182	0	1	12	143	174	2
151	729	28195	44447	5	1	0	0	729	4	0	0	0	52	665	3	0	0	0	2	7	0
152	188	6361	18798	2	0	0	0	0	188	0	0	0	37	104	0	0	2	13	0	32	0
153	6	14251	44555	1	0	0	6	0	0	0	0	0	0	4	2	0	0	0	0	0	0
154	1502	18500	38468	4	1035	0	184	35	208	60	18	1	492	939	0	6	0	8	8	23	25
155	7	28001	47310	1	0	0	0	7	0	0	0	0	0	0	7	0	0	0	0	0	0
156	7367	15445	46034	10	48	0	7366	6	47	2	37	0	562	6745	11	5	0	5	3	33	3
157	1523	41354	104160	13	12	0	1523	1522	0	0	0	0	105	1417	0	0	0	0	0	0	1
158	1306	30515	41972	2	1306	0	11	0	0	0	0	0	41	563	0	434	1	88	2	177	0
159	71	17344	53460	3	60	0	71	0	0	0	0	0	35	36	0	0	0	0	0	0	0
160	5	48637	89639	1	0	0	5	5	0	0	0	0	2	3	0	0	0	0	0	0	0
161	30	19040	42963	1	0	0	1	30	0	0	0	0	5	25	0	0	0	0	0	0	0
162	22	12031	24507	1	12	0	1	1	6	0	2	0	1	20	0	0	0	0	0	0	1
163	5	7548	27243	1	0	0	0	5	0	0	0	0	0	5	0	0	0	0	0	0	0
164	895	4637	19848	4	0	0	8	0	0	0	895	0	136	728	0	2	0	0	18	11	0
165	1877	12906	39749	7	2	0	2	1877	0	0	4	0	504	1350	0	1	0	16	0	6	0
166	326	7163	40824	2	2	0	325	0	0	0	17	0	0	1	325	0	0	0	0	0	0
167	1	14790	42838	1	0	0	1	0	0	0	0	0	0	1	0	0	0	0	0	0	0
168	3095	9970	28117	3	661	1	1340	41	930	3	176	9	386	2267	142	68	4	27	48	137	7
169	2431	35982	46277	10	0	0	0	2431	0	0	0	0	294	2135	0	0	0	1	0	1	0
170	2781	4673	10260	10	2781	0	5	0	7	0	9	11	537	1956	6	0	0	10	57	202	2
171	5131	10668	25212	8	5021	0	92	2	41	0	28	0	838	3947	22	0	0	7	52	265	0
172	24	25106	61226	1	0	0	22	24	0	0	0	0	0	0	24	0	0	0	0	0	0
173	580	8597	45067	2	8	0	580	0	0	0	10	0	0	0	580	0	0	0	0	0	0
174	403	36208	47572	4	403	0	72	33	25	0	0	0	20	383	0	0	0	0	0	0	0
175	1303	23714	45594	2	9	0	34	1303	1	0	13	0	0	0	1303	0	0	0	0	0	0
176	668	4397	11393	7	1	0	7	0	667	0	5	0	100	567	0	0	0	1	0	0	0
177	75	11088	21018	1	66	0	11	1	12	0	2	0	16	57	0	0	0	1	0	1	0
178	6694	6397	19705	7	4	0	4	0	12	2	6694	2	1460	4674	13	5	1	51	174	314	0
179	27	42106	75913	2	0	0	27	27	0	0	0	0	6	21	0	0	0	0	0	0	0
180	258	22196	47837	4	0	0	29	258	0	0	0	0	0	0	258	0	0	0	0	0	0
181	269	29984	50648	1	1	0	10	269	22	3	17	0	39	214	0	0	0	2	0	14	0
182	11906	3688	16724	20	10592	0	522	96	305	0	431	2	774	10868	194	0	0	14	9	42	3
183	45	19767	65320	1	31	0	45	0	0	0	0	0	8	37	0	0	0	0	0	0	0
184	2414	32173	52650	15	0	0	2414	5	9	0	65	0	118	2293	0	0	0	0	1	1	1
185	18	38604	104909	1	0	0	18	18	0	0	0	0	0	0	18	0	0	0	0	0	0
186	35	6069	37435	2	1	0	35	0	0	0	0	0	0	0	35	0	0	0	0	0	0
187	513	17511	39726	1	7	0	21	511	0	0	5	0	0	0	513	0	0	0	0	0	0
188	3062	2063	9930	5	0	0	4	0	3062	0	55	0	360	1441	9	756	9	86	154	247	0
189	42	20308	38069	2	38	0	0	42	0	0	0	0	0	0	42	0	0	0	0	0	0
190	291	34155	42429	2	291	0	0	0	0	0	0	0	36	157	0	0	0	1	4	93	0
191	6448	15215	44527	22	30	0	6448	0	4	0	1	0	429	5999	0	0	0	5	0	14	1
192	119	36715	58118	1	4	0	114	118	1	0	0	0	17	100	0	0	0	0	2	0	0
193	6083	15589	42935	47	3	0	6083	0	0	0	1	0	416	5665	0	0	0	1	1	0	0
194	459	8980	21535	2	0	0	0	0	0	0	459	0	62	314	0	0	0	0	34	49	0
195	5109	14806	41464	24	0	0	5108	7	3	1	1	0	252	3770	1080	0	0	1	0	5	1
196	636	23081	71493	2	131	0	636	7	25	0	29	0	98	532	0	0	0	0	0	0	6
197	1910	11179	36685	2	8	0	4	1908	10	0	10	0	221	1532	3	1	0	11	38	104	0
198	784	19106	62502	2	30	0	784	32	8	0	30	0	126	644	8	0	0	3	0	2	1
199	218	15871	41037	1	3	0	7	218	1	0	0	0	30	177	0	0	0	7	2	2	0
200	763	9441	28942	2	666	0	128	6	14	0	4	0	85	376	237	0	0	1	17	47	0
201	1060	16834	33201	2	1036	0	27	38	12	0	6	0	143	750	15	68	0	10	7	65	2
202	1459	36597	73570	3	121	1	1446	835	56	0	9	0	231	1141	0	1	0	4	12	29	41
203	2	23502	40429	1	0	0	0	2	0	0	0	0	1	1	0	0	0	0	0	0	0
204	942	6244	19989	2	109	0	11	0	46	0	941	0	134	805	0	0	0	0	0	0	3
205	1	10370	40855	1	1	0	0	0	0	0	0	0	0	1	0	0	0	0	0	0	0
206	22	10362	34787	7	5	0	0	0	22	0	0	0	0	22	0	0	0	0	0	0	0
207	6934	36906	52331	69	1	0	19	6934	75	0	0	0	403	6529	0	0	0	2	0	0	0
208	6	13472	58585	1	6	0	0	0	0	0	0	0	2	4	0	0	0	0	0	0	0
209	500	31122	49886	1	8	0	23	500	17	4	15	0	91	405	0	0	0	0	0	4	0
210	628	8190	20029	2	1	0	0	0	0	0	628	2	72	420	0	1	0	1	52	80	0
211	1	21335	70558	1	0	0	1	0	0	0	0	0	0	1	0	0	0	0	0	0	0
212	4	16787	40881	1	0	0	0	4	0	0	0	0	1	3	0	0	0	0	0	0	0
213	395	13002	21037	1	1	0	7	3	1	0	395	0	76	314	0	0	0	2	1	2	0
214	819	13625	34996	2	14	0	723	171	8	0	4	0	24	440	340	0	0	3	5	6	1
215	289	22477	97209	2	5	0	289	0	78	0	1	0	52	236	0	0	0	0	0	1	0
216	45	30161	53940	6	45	0	0	0	0	0	43	0	3	42	0	0	0	0	0	0	0
217	11119	20022	28670	13	10101	0	63	962	15	1	29	0	772	9071	21	606	1	92	52	500	4
218	26	17258	42603	4	0	0	26	0	0	0	0	0	8	18	0	0	0	0	0	0	0
219	1	9180	47902	1	0	0	1	0	1	0	0	0	1	0	0	0	0	0	0	0	0
220	3029	23821	43198	2	10	0	114	3029	14	0	85	0	0	0	3020	0	0	0	0	0	9
221	18439	4666	17015	19	9692	1	431	62	7132	13	1130	37	1829	16050	202	62	12	60	28	154	5
222	1512	14094	36077	1	0	0	20	1512	112	0	17	0	218	1109	1	0	0	2	68	112	2
223	216	36823	61601	1	8	0	25	216	32	7	9	0	44	170	0	0	0	0	2	0	0
224	534	10872	31094	1	27	0	447	5	50	0	13	0	42	398	9	30	9	15	5	26	0
225	3719	9465	38700	60	2	0	3719	0	0	0	0	0	199	3495	0	0	0	2	0	23	0
226	2902	14275	33887	10	434	0	575	0	0	0	2902	0	125	2504	0	0	0	23	10	236	4
227	18048	7939	19014	16	11	0	8	0	11	0	18048	214	1726	14216	1096	48	1	62	273	412	0
228	2	34042	124313	1	0	0	2	0	0	0	0	0	0	2	0	0	0	0	0	0	0
229	1677	5082	34983	3	82	0	1661	5	3	0	8	0	32	264	1374	0	0	0	1	3	3
230	42	6152	39502	2	0	0	42	0	0	0	0	0	0	0	42	0	0	0	0	0	0
231	2	23715	50250	1	0	0	0	2	0	0	0	0	0	0	2	0	0	0	0	0	0
232	8044	5058	40993	5	277	5	8037	7	3	0	242	0	0	1	8012	4	0	0	0	0	27
233	30	38587	68528	1	1	0	0	30	0	0	3	0	10	20	0	0	0	0	0	0	0
234	3060	30763	54856	3	49	0	1650	3041	23	0	14	0	340	2664	6	1	0	0	0	14	35
235	306	10383	20444	2	1	0	0	1	4	0	305	2	51	215	0	0	0	0	15	23	0
236	10690	31230	62411	21	13	0	6306	10690	4	0	15	0	905	9758	1	0	0	15	2	9	0
237	32	19913	61120	4	0	0	32	0	0	0	0	0	9	23	0	0	0	0	0	0	0
238	528	32071	51022	1	14	0	524	526	6	0	3	0	92	411	2	0	0	0	11	12	0
239	7566	6634	21156	7	409	0	6	2	72	0	7565	1	1088	5533	696	3	1	51	72	120	1
240	29522	6346	26294	27	208	0	29522	7	1370	1	31	2	940	27115	623	470	2	44	37	273	16
241	263	29867	39494	1	55	0	0	262	0	0	1	0	42	161	0	0	0	0	18	42	0
242	796	22222	43657	1	61	0	92	795	0	0	40	0	0	0	788	0	0	0	0	0	8
243	2	23162	90919	1	0	0	2	0	0	0	0	0	0	2	0	0	0	0	0	0	0
244	219	31436	43613	1	3	0	2	219	0	1	1	0	35	177	1	0	0	0	3	3	0
245	9745	10259	53005	19	182	0	9745	3	107	0	10	0	589	9110	2	0	0	2	6	25	11
246	421	47024	112379	3	420	0	421	419	24	0	0	0	185	235	0	0	0	0	0	1	0
247	3109	22184	41109	1	18	0	105	3108	0	0	67	0	0	8	3086	0	0	0	2	0	13
248	4	11878	103395	1	0	0	4	0	0	0	0	0	1	0	3	0	0	0	0	0	0
249	479	13659	24076	1	3	0	6	6	10	0	479	0	39	426	0	0	0	0	3	10	1
250	293	8213	20615	2	9	7	6	6	55	0	226	0	54	227	0	0	0	1	0	2	9
251	84	53902	53846	1	13	0	80	83	0	0	2	0	15	66	0	0	0	0	0	0	3
252	3	27285	59276	1	0	0	3	3	0	0	0	0	0	0	3	0	0	0	0	0	0
253	788	30040	82636	1	21	0	778	779	2	0	38	0	0	0	781	0	0	0	0	0	7
254	1	15895	48904	1	0	0	1	0	1	0	0	0	1	0	0	0	0	0	0	0	0
255	2292	9088	22542	13	5	0	0	2	5	0	2292	0	306	1925	6	0	0	3	15	37	0
256	7674	6329	17540	11	1335	1	437	175	5493	7	260	34	436	6877	76	61	2	28	67	88	5
257	4396	18151	43160	24	41	0	4396	16	31	0	8	0	131	4262	0	0	0	0	1	2	0
258	2944	35668	62376	10	10	0	2142	2933	14	0	0	0	414	2505	6	0	0	0	1	12	6
259	370	19218	72161	1	51	0	364	348	13	6	19	0	77	276	0	0	0	0	0	0	17
260	3060	9412	22164	4	1732	0	311	389	249	1	423	290	392	2208	29	1	0	7	24	101	8
261	181	13722	24440	2	168	13	16	0	1	1	1	0	28	136	0	0	0	0	0	0	17
262	240	39630	83642	1	37	0	153	233	3	3	5	0	50	175	0	0	0	0	0	0	15
263	1	25160	48065	1	1	0	0	1	0	0	0	0	0	1	0	0	0	0	0	0	0
264	961	11648	25722	10	961	0	1	0	0	0	0	0	50	879	0	0	0	2	4	26	0
265	2657	9194	23640	112	0	0	0	0	2657	0	0	0	272	2378	0	0	0	4	0	3	0
266	7673	10934	42429	19	20	0	7673	2	15	0	2	0	342	7212	6	27	2	53	0	28	3
267	58	11321	55756	2	0	0	58	0	0	0	0	0	0	0	58	0	0	0	0	0	0
268	464	45813	93597	1	71	0	153	457	17	130	10	0	80	341	0	0	0	1	0	0	42
269	177	17086	31939	4	6	0	0	0	177	0	0	0	65	109	0	0	0	0	0	3	0
270	5388	28170	50686	17	35	0	5333	5345	6	1	0	0	459	4913	0	0	0	4	2	8	2
271	17	28510	78758	1	2	0	17	17	0	0	1	0	0	0	17	0	0	0	0	0	0
272	1190	14782	37982	5	1129	0	461	1	3	0	2	0	307	825	0	1	0	13	3	40	1
273	153	36128	72793	1	2	0	11	153	0	1	99	0	17	136	0	0	0	0	0	0	0
274	31833	17415	49471	107	0	0	31833	0	18	0	0	0	2538	29200	0	0	2	33	0	60	0
275	3173	23462	32674	5	3173	0	14	1	4	0	0	0	545	2542	1	6	0	2	16	61	0
276	139	34080	51666	1	1	0	138	139	0	0	0	0	17	112	1	0	0	0	2	7	0
277	549	33423	59215	2	83	0	545	548	56	0	10	0	64	478	0	0	0	0	0	0	7
278	11	13862	34659	1	2	0	0	11	0	0	0	0	3	8	0	0	0	0	0	0	0
279	85	42465	85080	2	79	0	75	85	0	0	0	0	30	53	0	0	0	0	0	0	2
280	173	18780	20670	3	0	0	1	0	0	0	173	0	36	137	0	0	0	0	0	0	0
281	99	20833	54844	1	69	0	10	90	15	1	60	0	17	76	0	0	0	0	0	0	6
282	2601	7258	34402	2	107	0	2572	2	19	0	12	0	247	2000	301	1	0	6	13	32	1
283	8	19029	38355	1	8	0	0	0	0	0	0	0	1	7	0	0	0	0	0	0	0
284	35	24018	50455	1	0	0	35	0	1	0	0	0	1	34	0	0	0	0	0	0	0
285	3199	33450	66012	3	1226	0	3153	3018	109	8	139	0	353	2780	2	1	0	9	15	19	20
286	1698	29895	60341	10	61	0	1698	5	19	4	6	0	48	1648	0	0	0	0	0	0	2
287	27	9491	42391	2	0	0	2	0	27	0	0	0	0	0	26	0	0	0	0	0	1
288	873	20038	43434	4	0	0	20	872	0	0	1	0	0	0	871	0	0	0	0	0	2
289	580	21545	43408	2	1	0	576	568	0	0	0	0	0	0	580	0	0	0	0	0	0
290	14	25846	47899	2	0	0	0	14	0	0	0	0	0	0	14	0	0	0	0	0	0
291	95	9673	44092	1	7	0	88	0	0	0	0	0	0	11	80	0	0	1	0	3	0
292	1	26180	61363	1	1	0	0	1	0	0	0	0	0	1	0	0	0	0	0	0	0
293	14187	28441	44780	15	51	0	7940	14146	13	1	32	0	716	13411	26	1	0	6	8	11	8
294	649	17923	37471	1	0	0	37	648	0	0	2	0	0	19	630	0	0	0	0	0	0
295	5239	6926	27114	3	125	0	5177	7	62	1	13	1	329	4493	215	63	1	12	24	98	3
296	1812	7898	20071	3	4	0	17	2	10	1	1812	1	268	1451	0	0	1	8	18	63	2
297	10395	5352	28677	9	1529	1	6647	136	1998	3	142	0	674	6172	2959	279	19	50	47	187	8
298	5302	5379	18195	6	0	0	49	0	5302	0	0	0	320	3141	0	532	173	848	0	288	0
299	13	31633	70157	1	0	0	13	12	0	0	0	0	3	9	0	0	0	0	0	0	1
300	145	35864	65512	2	145	0	0	0	1	0	0	0	31	100	0	0	0	0	0	14	0
301	2	7522	42664	1	0	0	2	0	0	0	0	0	0	2	0	0	0	0	0	0	0
302	3628	12357	32715	4	2081	1	1959	24	58	5	53	5	423	2992	89	21	6	19	18	50	5
303	143	18254	62650	1	2	0	143	0	0	0	0	0	30	111	0	0	0	0	1	1	0
304	967	7784	20948	3	6	1	3	3	16	0	965	0	109	721	132	0	0	0	0	0	5
305	3434	12522	51797	3	665	0	3430	13	454	1	85	0	273	3130	12	0	0	4	8	4	3
306	291	30698	39987	1	291	0	5	1	2	0	1	0	58	204	0	0	0	1	4	24	0
307	1	30175	112890	1	0	0	1	1	0	0	0	0	0	1	0	0	0	0	0	0	0
308	20616	7438	32206	21	50	0	20	20616	36	0	44	0	1491	18894	0	10	12	105	12	91	1
309	2	37357	42128	2	2	0	0	0	0	0	0	0	0	2	0	0	0	0	0	0	0
310	434	11158	30930	1	5	0	35	426	1	0	3	0	6	105	322	0	0	0	0	1	0
311	562	15342	43321	60	522	0	562	0	0	0	0	0	26	536	0	0	0	0	0	0	0
312	45	14161	20891	4	0	0	0	0	0	0	45	0	5	40	0	0	0	0	0	0	0
313	2	16022	41108	1	0	0	0	2	0	0	0	0	0	2	0	0	0	0	0	0	0
314	232	34559	46167	1	29	0	9	231	2	0	1	0	63	163	0	0	0	0	0	5	1
315	20044	15543	40749	22	51	0	20044	7	197	0	6	21	916	17137	58	1406	22	192	4	276	12
316	2150	7053	23051	2	966	3	405	37	393	12	364	14	278	1445	278	30	5	12	26	49	13
317	624	23824	44778	2	18	0	83	621	0	0	6	0	0	0	619	0	0	0	0	0	5
318	6500	34755	45337	81	0	0	173	6498	1	0	0	0	347	6152	0	0	0	1	0	0	0
319	106	25742	52240	1	2	0	95	104	0	0	5	0	2	10	94	0	0	0	0	0	0
320	1528	13712	36019	2	71	0	1524	0	13	0	3	0	77	1386	55	0	0	2	2	5	1
321	2824	10850	53560	6	3	0	2824	0	13	0	2	0	292	2497	0	1	0	13	2	13	6
322	24	14308	53074	1	1	0	24	1	1	1	0	0	6	17	0	0	0	0	0	0	1
323	3392	5555	26243	5	3295	0	12	1	19	0	81	21	333	1264	1119	231	8	74	137	205	0
324	10	30345	84485	1	1	0	10	10	0	0	1	0	0	0	10	0	0	0	0	0	0
325	2965	14314	51080	6	70	0	2964	6	924	0	16	1	337	2535	43	13	0	5	5	24	2
326	273	37863	64948	1	44	0	34	273	17	1	56	0	29	230	0	1	0	0	0	0	13
327	2082	3815	36950	6	1	0	3	2082	1	0	8	0	17	118	1928	0	0	1	12	6	0
328	2466	14460	47840	2	78	0	2466	22	94	0	26	0	374	2049	5	5	0	6	6	18	3
329	6791	7326	26447	28	6692	0	59	5	36	0	18	99	810	5725	4	24	0	43	23	63	0
330	306	7465	20174	2	304	0	2	0	0	0	3	0	34	237	0	11	0	1	14	9	0
331	2124	45073	89147	3	55	0	1390	2122	76	2	9	0	452	1620	1	1	0	4	0	11	35
332	3970	4067	10097	11	3970	0	10	1	2	0	2	3	396	3185	1	2	2	5	121	250	5
333	1	18870	62026	1	0	0	1	0	0	0	0	0	0	1	0	0	0	0	0	0	0
334	342	18702	44405	1	0	0	55	339	0	0	2	0	0	0	341	0	0	0	0	0	1
335	2086	33624	40370	12	2086	0	0	0	0	0	0	0	94	1990	0	0	0	0	0	2	0
336	3	12580	27814	3	3	0	0	0	0	0	3	0	0	3	0	0	0	0	0	0	0
337	12	19606	51528	1	0	0	12	2	0	0	1	0	1	11	0	0	0	0	0	0	0
338	301	26607	49364	2	122	0	179	48	43	85	14	0	35	256	0	0	0	0	0	0	10
339	11473	23849	33072	10	117	0	1561	10642	109	2	64	0	553	10689	158	3	0	6	16	38	10
340	3800	20807	42648	2	47	0	422	3799	18	0	32	0	1	22	3769	0	0	0	0	0	8
341	9861	5682	25613	7	130	0	9798	4	30	1	19	2	261	6562	2161	659	3	39	21	151	2
342	117	18173	41988	2	30	0	2	117	1	114	0	0	16	101	0	0	0	0	0	0	0
343	4341	4094	19759	4	56	0	6	0	4324	0	14	0	455	3832	4	1	0	21	1	18	9
344	750	35472	52034	1	749	0	1	9	3	0	6	0	89	568	0	0	0	0	16	75	2
345	735	18911	26604	4	3	0	15	1	21	0	735	0	116	618	0	0	0	1	0	0	0
346	230	30131	62140	1	14	0	230	228	0	0	1	0	0	0	229	0	0	0	0	0	1
347	7182	30425	57263	28	0	0	7182	223	1	0	0	0	452	6728	0	0	0	1	0	0	1
348	847	16002	27967	3	104	0	10	1	2	0	847	0	149	618	1	0	0	1	37	41	0
349	100	11386	25620	2	100	0	10	2	4	0	1	0	21	75	0	0	0	0	0	1	3
350	516	14418	43182	4	0	0	516	0	3	0	0	0	34	471	1	0	0	0	3	6	1
351	182	21978	60533	1	179	0	8	0	1	0	0	0	32	144	0	0	0	0	0	6	0
352	2174	29570	57640	1	73	0	293	2173	36	5	32	0	210	1883	0	0	0	1	4	6	70
353	1	14535	58714	1	0	0	1	0	0	0	1	0	0	1	0	0	0	0	0	0	0
354	12779	7570	33113	6	607	0	12779	36	190	3	73	0	775	11293	403	23	1	33	30	163	58
355	914	29002	41914	1	2	0	2	914	3	1	40	0	259	615	4	6	0	7	8	15	0
356	2693	12761	33335	12	2387	0	1140	33	10	0	5	0	640	2043	0	0	0	1	1	1	7
357	169	22523	49433	1	165	0	12	164	0	0	18	0	0	0	167	0	0	0	0	0	2
358	294	29079	46104	2	4	0	1	294	0	0	0	0	62	232	0	0	0	0	0	0	0
359	2293	5235	10520	10	2293	0	4	15	1	0	3	4	237	1961	1	1	0	11	22	54	2
360	3139	17829	40017	4	65	0	42	3139	0	0	20	0	0	0	3128	0	0	0	0	0	11
361	1686	17432	52547	7	2	0	1686	0	9	0	6	0	303	1347	16	0	0	2	0	17	1
362	741	6805	24672	2	7	0	6	9	741	0	3	0	106	632	0	0	0	1	0	2	0
363	3935	5204	20551	7	284	0	181	6	3432	14	49	29	618	2888	1	136	11	102	7	124	19
364	131	36317	50992	1	0	0	129	131	0	0	0	0	10	113	0	0	0	0	6	2	0
365	466	11356	21125	2	0	0	14	0	2	0	466	23	70	323	4	1	0	3	5	37	0
366	425	28967	56598	12	0	0	425	0	0	0	0	0	28	397	0	0	0	0	0	0	0
367	5037	15577	46593	9	44	0	5037	8	52	1	23	3	471	4132	321	64	1	10	7	20	8
368	1314	6263	13340	5	1177	0	18	8	92	1	40	0	146	1147	14	0	0	0	1	2	4
369	4	19252	46196	1	3	0	0	0	0	1	0	0	0	3	0	0	0	0	0	0	1
370	1692	32022	43015	18	1692	0	82	0	0	0	0	0	126	1562	0	0	0	4	0	0	0
371	500	5403	19848	17	500	0	0	0	0	0	0	0	35	459	0	0	0	0	5	1	0
372	9074	28373	39978	10	9074	0	13	0	10	0	14	0	863	7769	0	109	3	111	3	214	2
373	2423	6069	20554	12	4	0	1	0	1	0	2423	0	262	2103	1	0	0	4	21	32	0
374	1951	4127	37316	3	17	0	1943	3	1	0	22	0	0	0	1951	0	0	0	0	0	0
375	7	13490	46319	1	2	0	7	0	0	0	0	0	2	5	0	0	0	0	0	0	0
376	446	45073	70006	1	93	1	94	430	27	133	15	0	57	352	0	0	0	0	0	0	37
377	385	11204	35222	4	1	0	385	0	2	0	0	0	60	325	0	0	0	0	0	0	0
378	2888	5840	22956	4	9	0	8	4	2886	0	7	0	288	2487	2	10	0	30	10	54	7
379	278	10281	22123	3	5	0	9	6	1	0	278	0	56	214	0	0	0	4	1	2	1
380	1	18020	44483	1	0	0	1	0	0	0	0	0	1	0	0	0	0	0	0	0	0
381	1224	6487	17602	4	1	0	0	0	1224	0	0	0	63	418	0	396	35	219	0	93	0
382	6618	6977	18385	4	1641	1	1216	137	2760	4	909	60	708	5108	430	13	0	25	65	182	27
383	5044	4689	22928	34	2	0	3	0	5044	0	3	0	448	4560	0	0	1	9	0	3	23
384	1797	5154	12698	9	1796	0	18	1	5	0	0	0	230	1551	0	0	0	3	2	7	4
385	124660	1976	11637	40	28026	4	705	387	90591	65	4935	112	6616	107275	8779	151	33	365	248	901	180
386	2	59457	169034	1	0	0	2	2	0	0	0	0	1	1	0	0	0	0	0	0	0
387	10622	8721	14389	23	10615	0	51	1	20	0	4	0	882	9404	8	0	0	6	42	280	0
388	6588	16349	34245	179	0	0	7	6588	6414	0	0	0	340	6247	0	0	0	1	0	0	0
389	2462	26351	51712	2	38	2	2460	2447	0	0	21	0	0	0	2440	0	0	0	0	0	22
390	668	31001	54532	3	0	0	589	667	1	0	0	0	113	553	0	0	0	1	1	0	0
391	5085	6011	20824	23	4694	0	87	17	54	183	82	0	318	4689	27	29	0	1	0	12	9
392	433	11648	34266	2	275	0	130	9	21	0	8	0	68	318	0	5	0	1	1	40	0
393	1618	26858	39046	2	503	0	788	173	164	30	170	0	258	1261	11	20	2	11	16	32	7
394	339	11132	24021	1	0	0	0	1	339	0	0	15	39	271	0	0	0	10	0	4	0
395	4103	15635	51474	9	4102	0	1565	7	5	1	11	0	448	3550	1	0	1	8	55	36	4
396	690	13288	56500	22	0	0	690	0	0	0	0	0	348	337	0	0	0	1	0	3	1
397	1068	22749	52392	1	54	0	1064	1033	5	0	17	0	0	1	1064	0	0	0	0	0	3
398	2448	15066	48291	1	209	0	2433	18	62	12	29	0	284	2125	12	0	0	4	2	13	8
399	73	32289	47428	1	73	0	0	0	0	0	0	0	18	40	0	0	0	0	1	14	0
400	570	42899	57610	1	281	0	131	555	31	7	21	0	97	465	0	0	0	0	0	3	5
401	883	11115	22831	8	883	0	1	1	3	0	1	0	79	800	0	0	0	2	0	2	0
402	515	12533	21776	2	16	0	7	0	3	0	513	0	129	253	1	0	0	0	51	80	1
403	2	4930	19739	2	0	0	0	0	2	0	0	0	1	1	0	0	0	0	0	0	0
404	1	7395	33633	1	1	0	0	0	0	0	1	0	0	1	0	0	0	0	0	0	0
405	438	10906	21586	10	0	0	0	0	438	0	0	0	38	399	0	0	0	0	1	0	0
406	19	19071	71785	1	0	0	19	0	0	0	0	0	0	19	0	0	0	0	0	0	0
407	521	31510	50196	1	7	0	509	518	3	0	3	0	102	395	1	0	0	0	16	7	0
408	310	7641	20222	2	7	0	0	0	0	0	309	0	48	251	0	0	0	0	6	5	0
409	650	14045	32623	2	238	0	335	21	101	0	33	4	86	514	14	7	0	4	6	12	3
410	466	12605	32997	1	11	0	23	461	0	0	9	0	1	63	402	0	0	0	0	0	0
411	5626	5291	37655	4	6	0	5626	0	1	0	32	0	0	0	5626	0	0	0	0	0	0
412	9	10341	32837	5	0	0	9	0	0	0	0	0	0	5	0	0	0	4	0	0	0
413	7805	4350	22616	7	56	0	5	0	7805	0	64	73	948	6633	5	9	0	34	10	67	26
414	30	9800	43076	3	0	0	30	0	0	0	0	0	0	0	30	0	0	0	0	0	0
415	1	27625	119527	1	1	0	1	0	0	0	0	0	0	1	0	0	0	0	0	0	0
416	458	9066	33110	2	3	0	10	0	446	0	6	84	68	253	0	4	1	4	3	41	0
417	40	16292	43638	9	0	0	40	0	0	0	0	0	1	38	0	0	0	1	0	0	0
418	837	7459	44932	2	64	1	836	0	0	0	12	0	0	42	791	1	0	1	0	0	2
419	1081	29355	62935	1	30	0	1072	812	20	1	10	0	161	861	0	2	0	20	0	30	7
420	11	23885	92241	1	0	0	11	0	11	0	0	0	4	7	0	0	0	0	0	0	0
421	92	6338	41257	6	0	0	92	0	0	0	0	0	0	0	92	0	0	0	0	0	0
422	128	14971	44812	2	0	0	128	0	46	0	0	0	27	101	0	0	0	0	0	0	0
423	2712	11637	40120	3	141	0	2618	8	114	0	9	0	329	2284	7	36	0	16	5	33	2
424	27	13625	60147	2	27	0	27	0	0	0	0	0	8	19	0	0	0	0	0	0	0
425	23255	3040	14142	90	23253	0	32	0	36	0	2	12	2417	20396	6	1	0	46	34	333	10
426	4	36507	51266	1	0	0	4	4	0	0	0	0	2	2	0	0	0	0	0	0	0
427	73	15481	39631	2	0	0	0	73	0	0	0	0	11	57	0	0	0	2	0	3	0
428	21369	15495	47844	17	127	0	21368	2	397	0	4	0	2251	18809	7	1	0	62	3	225	11
429	1	12750	31538	1	1	0	0	0	0	0	0	0	1	0	0	0	0	0	0	0	0
430	223	54832	106008	1	55	0	102	223	30	1	13	0	29	193	0	0	0	1	0	0	0
431	1751	6739	37556	4	8	0	1751	0	0	0	1	0	32	262	1454	0	0	1	1	1	0
432	993	32766	42365	4	993	0	1	2	1	0	1	0	119	853	8	0	0	2	2	9	0
433	442	35739	63485	1	95	0	17	440	21	4	5	0	57	376	0	0	0	0	0	0	9
434	13521	3227	18881	10	13521	0	1	0	171	0	18	0	1658	11493	35	0	0	39	93	203	0
435	5348	17998	33174	4	53	0	140	5346	15	0	29	0	92	1223	4008	1	0	0	4	9	11
436	71	22814	41314	2	0	0	0	71	0	0	29	0	0	0	71	0	0	0	0	0	0
437	28	16338	38788	1	0	0	0	28	0	1	0	0	3	25	0	0	0	0	0	0	0
438	1627	24172	80878	23	0	0	1627	0	40	0	0	0	45	1582	0	0	0	0	0	0	0
439	4669	5130	21134	6	11	0	3	0	4669	0	0	120	458	3820	7	100	0	13	5	141	5
440	248	15436	32269	2	229	0	37	6	0	1	0	0	36	178	0	0	0	0	11	23	0
441	910	9251	27458	2	885	0	43	18	2	0	1	4	155	715	0	3	0	0	4	29	0
442	612	24882	55620	1	33	0	75	612	0	0	2	0	0	0	601	0	0	0	0	0	11
443	916	17225	38934	2	1	0	218	901	0	0	64	0	0	4	911	0	0	0	1	0	0
444	1018	8016	52948	4	28	0	1018	0	1	0	4	0	0	0	1018	0	0	0	0	0	0
445	266	13757	43020	10	266	0	266	0	0	0	0	0	22	244	0	0	0	0	0	0	0
446	1160	15225	36840	1	3	0	8	1160	2	0	0	0	132	949	0	0	0	2	21	56	0
447	305	12518	65346	3	0	0	305	0	0	0	13	0	66	237	0	0	0	1	0	1	0
448	8	7352	27242	1	8	0	0	0	0	0	0	0	2	5	0	0	0	0	0	1	0
449	2	5865	30333	2	0	0	2	0	0	0	0	0	0	2	0	0	0	0	0	0	0
450	1614	28893	49898	2	847	0	96	1584	28	1	21	0	215	1229	1	6	0	1	56	100	6
451	868	13540	51416	2	43	0	868	10	37	0	24	0	127	736	0	0	0	0	0	0	5
452	597	4840	22894	3	3	0	4	0	597	0	4	0	83	514	0	0	0	0	0	0	0
453	4068	24472	30052	1	247	0	796	4059	69	10	50	0	255	3749	24	0	0	1	13	9	17
454	7490	29635	55985	60	29	0	7488	7407	0	0	0	0	400	7088	0	0	1	0	0	0	1
455	600	8835	26152	2	199	0	14	13	356	0	30	3	95	479	2	2	0	2	2	9	6
456	662	16109	56857	9	662	0	0	0	0	0	0	0	97	548	0	0	0	0	2	15	0
457	15	17453	52359	1	0	0	15	0	0	0	0	0	3	12	0	0	0	0	0	0	0
458	1734	3858	11059	5	1734	0	0	12	14	0	90	0	216	1513	0	0	0	2	0	0	3
459	2107	5495	16210	12	2107	0	0	1	8	0	236	116	336	1636	0	1	0	9	0	9	0
460	3021	5577	47916	5	3	0	3021	3	0	0	10	0	0	0	3019	0	0	0	0	1	1
461	77	51002	171560	1	1	0	77	77	62	0	0	0	12	65	0	0	0	0	0	0	0
462	2045	19596	28665	2	50	0	1946	274	26	0	40	0	86	1570	357	6	0	4	3	15	4
463	2212	13240	25003	32	2212	0	15	1	0	0	0	0	254	1952	0	0	0	4	0	2	0
464	76	25917	45836	2	76	0	24	0	0	0	0	0	5	71	0	0	0	0	0	0	0
465	957	20802	44549	3	18	0	18	957	0	0	2	0	0	0	944	0	0	0	0	0	13
466	1361	16696	54607	3	49	0	1361	9	48	0	3	0	201	1103	1	1	0	6	3	41	5
467	211	17698	37849	1	210	0	0	0	1	0	0	0	39	148	0	0	0	0	11	13	0
468	43	14050	36967	3	1	0	0	43	0	0	0	0	9	33	0	0	0	0	0	1	0
469	454	24498	46669	1	6	0	64	452	0	0	10	0	0	1	451	0	0	0	0	0	2
470	114	18959	43445	1	106	0	0	114	0	0	0	0	15	92	0	0	0	0	0	7	0
471	314	19825	44455	2	314	0	1	0	1	0	0	0	30	228	1	1	0	2	1	51	0
472	9	9586	33060	1	9	0	0	0	1	0	0	0	3	6	0	0	0	0	0	0	0
473	209	11009	42894	3	2	0	209	1	0	0	1	0	42	167	0	0	0	0	0	0	0
474	19158	5193	16517	41	18996	0	363	18	29	8	7	0	1692	17409	4	0	0	16	11	20	6
475	3829	27279	43399	3	55	0	87	3812	43	0	1698	0	491	2939	4	23	0	4	160	199	9
476	1223	9100	27692	5	1223	0	1	10	0	0	141	0	160	1020	0	0	0	2	11	30	0
477	774	15491	25441	4	2	0	10	7	1	0	774	0	110	664	0	0	0	0	0	0	0
478	727	28749	42287	1	17	1	85	725	35	1	23	0	75	595	22	0	0	0	11	21	3
479	85	12440	24354	3	0	0	85	0	0	0	0	0	13	72	0	0	0	0	0	0	0
480	308	9009	36976	9	0	0	308	0	0	0	0	0	243	65	0	0	0	0	0	0	0
481	69	36752	64732	1	69	0	0	0	0	0	0	0	8	61	0	0	0	0	0	0	0
482	1170	17308	32613	2	17	0	70	1156	2	0	14	0	1	79	1090	0	0	0	0	0	0
483	1154	4732	20671	4	6	0	8	0	40	0	1154	0	104	1045	0	0	0	0	0	0	5
484	803	16640	35388	1	319	0	269	60	120	84	19	11	179	500	2	20	1	3	23	30	34
485	6657	6013	15840	16	426	0	891	332	5007	3	88	0	497	6011	2	10	2	7	39	84	5
486	5971	31181	42045	6	5971	0	35	0	28	0	26	0	493	5227	1	0	1	10	45	193	1
487	3327	21718	32561	3	2670	0	285	622	36	1	9	0	309	2313	17	284	0	63	30	304	7
488	3341	5021	21618	3	1243	0	718	30	806	4	564	1	363	2218	337	125	40	64	58	130	5
489	7887	3740	20693	9	22	0	3	1	7886	0	16	45	644	6936	3	47	4	70	24	74	40
490	3099	13338	43555	12	6	0	3099	6	126	0	20	0	388	2696	0	0	0	10	1	4	0
491	5166	13930	27657	48	5166	0	4	0	1	0	0	0	288	4817	1	0	0	6	5	49	0
492	814	7541	19840	2	3	0	2	0	2	0	814	0	128	349	0	0	0	1	133	197	6
493	909	13909	36990	2	382	0	475	12	51	1	22	0	159	722	1	0	0	3	9	15	0
494	8	26711	73515	1	8	0	8	0	0	0	0	0	1	7	0	0	0	0	0	0	0
495	556	9106	17382	3	2	0	20	1	551	0	1	1	10	161	0	228	3	97	0	56	0
496	1634	21569	34067	13	1634	0	0	0	0	0	0	0	295	1262	0	0	0	7	2	68	0
497	8	10943	41928	2	0	0	8	0	0	0	0	0	0	0	0	0	0	0	8	0	0
498	25	38015	79215	2	0	0	25	25	0	0	0	0	6	19	0	0	0	0	0	0	0
499	68	18198	32180	2	6	0	32	0	8	0	23	0	15	52	0	0	0	0	0	1	0
